# An auditory advantage of *Rdl*-resistant mosquitoes may promote its persistence in urban environments

**DOI:** 10.64898/2026.05.20.726456

**Authors:** C Sangbakembi-Ngounou, J Bagi, E Doran, Y-G Gonetomy, J Mbiko-Tanza, S Tytheridge, C Quinn, D Ayala, T Nolan, M Andrés

## Abstract

Despite dieldrin being discontinued, resistance mutations in the GABA-gated chloride channel RDL (*Resistance to dieldrin*) continue at high frequencies in natural malaria mosquitoes, suggesting a selective advantage. We showed that RDL modulates the mosquito auditory sensitivity. Because acoustic recognition is essential for mate acquisition, we hypothesized that resistance mutations confer a pleiotropic effect on mating success, with potential consequences for sexual selection. We provide laboratory evidence that resistance mutations enhance auditory and mating behaviours. We then conduct field collections in the city of Bangui (Central African Republic) and rural areas, revealing an association between *Rdl* resistance genotypes and urban settings, and within the city, with the noisiest locations. We also show decreased mating success of susceptible females with increasing noise levels, suggesting detrimental effects. Together, our findings support that *Rdl* resistance mutations enhance auditory function and mating success. We propose that this auditory advantage may contribute, together with other selective pressures such as cross-selection by other insecticides, to the persistence of these alleles in nature and may facilitate urban colonization by malaria vectors.
