## Supplementary Table 3 for "An auditory advantage of *Rdl*-resistant mosquitoes may promote its persistence in urban environments"

Date	Noise_db	wind_km_hour	ID	Sites	Method	Sex	Lat	Long	Species	spermatheca	y_chrxs	A296G_sex	A296G_spermatheca	A296S_sex	A296S_spermatheca
10/11/2023	71.3	1.5	F1	Airp	Larvae	F	4.41298	18.51266	An. coluzzii	NA	NA	RS	NA	SS	NA
10/11/2023	71.3	1.5	M2	Airp	Larvae	M	4.41257	18.51262	An. coluzzii	NA	NA	SS	NA	SS	NA
10/11/2023	71.3	1.5	M3	Airp	Larvae	M	4.41257	18.51262	An. coluzzii	NA	NA	SS	NA	SS	NA
10/11/2023	71.3	1.5	M4	Airp	Larvae	M	4.41257	18.51262	An. coluzzii	NA	NA	SS	NA	SS	NA
10/11/2023	71.3	1.5	M5	Airp	Larvae	M	4.41257	18.51262	An. gambiae	NA	NA	SS	NA	SS	NA
10/11/2023	71.3	1.5	M7	Airp	Larvae	M	4.41257	18.51262	An. gambiae	NA	NA	SS	NA	SS	NA
10/11/2023	71.3	1.5	F1	Airp	Larvae	F	4.41257	18.51262	An. gambiae	NA	NA	SS	NA	SS	NA
10/11/2023	71.3	1.5	F2	Airp	Larvae	F	4.41257	18.51262	An. coluzzii	NA	NA	SS	NA	SS	NA
10/11/2023	71.3	1.5	M3	Airp	Larvae	M	4.41282	18.5104	An. gambiae	NA	NA	RS	NA	SS	NA
10/11/2023	71.3	1.5	M7	Airp	Larvae	M	4.41282	18.5104	An. gambiae	NA	NA	SS	NA	SS	NA
10/11/2023	71.3	1.5	M8	Airp	Larvae	M	4.41282	18.5104	An. coluzzii	NA	NA	SS	NA	SS	NA
10/11/2023	71.3	1.5	M9	Airp	Larvae	M	4.41282	18.5104	An. coluzzii	NA	NA	SS	NA	RS	NA
10/11/2023	71.3	1.5	M10	Airp	Larvae	M	4.41282	18.5104	An. gambiae	NA	NA	SS	NA	SS	NA
10/11/2023	71.3	1.5	F1	Airp	Larvae	F	4.41282	18.5104	An. gambiae	NA	NA	SS	NA	SS	NA
10/11/2023	71.3	1.5	F2	Airp	Larvae	F	4.41282	18.5104	An. coluzzii	NA	NA	SS	NA	SS	NA
10/11/2023	71.3	1.5	F4	Airp	Larvae	F	4.41282	18.5104	An. gambiae	NA	NA	SS	NA	SS	NA
10/11/2023	71.3	1.5	F5	Airp	Larvae	F	4.41282	18.5104	An. coluzzii	NA	NA	SS	NA	SS	NA
10/11/2023	71.3	1.5	F6	Airp	Larvae	F	4.41282	18.5104	An. coluzzii	NA	NA	SS	NA	SS	NA
10/11/2023	71.3	1.5	M1	Airp	Larvae	M	4.41303	18.51048	An. gambiae	NA	NA	SS	NA	SS	NA
10/11/2023	71.3	1.5	M3	Airp	Larvae	M	4.41303	18.51048	An. coluzzii	NA	NA	SS	NA	SS	NA
10/11/2023	71.3	1.5	M4	Airp	Larvae	M	4.41303	18.51048	An. coluzzii	NA	NA	SS	NA	SS	NA
10/11/2023	71.3	1.5	M5	Airp	Larvae	M	4.41303	18.51048	An. gambiae	NA	NA	RS	NA	SS	NA
10/11/2023	71.3	1.5	F6	Airp	Larvae	F	4.41303	18.51048	An. coluzzii	NA	NA	SS	NA	SS	NA
10/11/2023	71.3	1.5	F7	Airp	Larvae	F	4.41303	18.51048	An. gambiae	NA	NA	SS	NA	RS	NA
10/11/2023	71.3	1.5	M1	Airp	Larvae	M	4.41269	18.50999	An. coluzzii	NA	NA	SS	NA	SS	NA
10/11/2023	71.3	1.5	M2	Airp	Larvae	M	4.41269	18.50999	An. gambiae	NA	NA	RS	NA	SS	NA
10/11/2023	71.3	1.5	M3	Airp	Larvae	M	4.41269	18.50999	An. gambiae	NA	NA	RS	NA	SS	NA
10/11/2023	71.3	1.5	M4	Airp	Larvae	M	4.41269	18.50999	An. gambiae	NA	NA	SS	NA	SS	NA
10/11/2023	71.3	1.5	F5	Airp	Larvae	F	4.41269	18.50999	An. gambiae	NA	NA	RS	NA	SS	NA
10/11/2023	71.3	1.5	F6	Airp	Larvae	F	4.41269	18.50999	An. coluzzii	NA	NA	SS	NA	SS	NA
10/11/2023	71.3	1.5	F7	Airp	Larvae	F	4.41269	18.50999	An. gambiae	NA	NA	RS	NA	SS	NA
10/11/2023	71.3	1.5	F8	Airp	Larvae	F	4.41269	18.50999	An. coluzzii	NA	NA	SS	NA	RS	NA
10/11/2023	71.3	1.5	F9	Airp	Larvae	F	4.41269	18.50999	An. coluzzii	NA	NA	SS	NA	SS	NA
10/11/2023	71.3	1.5	F10	Airp	Larvae	F	4.41269	18.50999	An. gambiae	NA	NA	SS	NA	SS	NA
27/07/2023	45	5	F1	EC	Larvae	F	3.68848	18.45565	An. coluzzii	NA	NA	SS	NA	SS	NA
27/07/2023	45	5	F2	EC	Larvae	F	3.68848	18.45565	An. coluzzii	NA	NA	SS	NA	SS	NA
27/07/2023	45	5	F3	EC	Larvae	F	3.68848	18.45565	An. coluzzii	NA	NA	SS	NA	SS	NA
27/07/2023	45	5	F5	EC	Larvae	F	3.68848	18.45565	An. gambiae	NA	NA	SS	NA	SS	NA
27/07/2023	45	5	F6	EC	Larvae	F	3.68848	18.45565	An. gambiae	NA	NA	RS	NA	SS	NA
27/07/2023	45	5	F7	EC	Larvae	F	3.68848	18.45565	An. coluzzii	NA	NA	SS	NA	SS	NA
27/07/2023	45	5	F8	EC	Larvae	F	3.68848	18.45565	An. gambiae	NA	NA	SS	NA	SS	NA
27/07/2023	45	5	F9	EC	Larvae	F	3.68848	18.45565	An. gambiae	NA	NA	SS	NA	SS	NA
27/07/2023	45	5	F10	EC	Larvae	F	3.68848	18.45565	An. gambiae	NA	NA	SS	NA	SS	NA
27/07/2023	45	5	F11	EC	Larvae	F	3.68848	18.45565	An. gambiae	NA	NA	SS	NA	SS	NA
27/07/2023	45	5	F12	EC	Larvae	F	3.68848	18.45565	An. coluzzii	NA	NA	SS	NA	SS	NA
27/07/2023	45	5	F13	EC	Larvae	F	3.68848	18.45565	An. coluzzii	NA	NA	RS	NA	SS	NA
27/07/2023	45	5	F14	EC	Larvae	F	3.68848	18.45565	An. coluzzii	NA	NA	SS	NA	SS	NA
27/07/2023	45	5	F15	EC	Larvae	F	3.68848	18.45565	An. gambiae	NA	NA	SS	NA	SS	NA
27/07/2023	45	5	F16	EC	Larvae	F	3.68848	18.45565	An. gambiae	NA	NA	SS	NA	SS	NA
27/07/2023	45	5	F17	EC	Larvae	F	3.68848	18.45565	An. coluzzii	NA	NA	SS	NA	SS	NA
27/07/2023	45	5	F18	EC	Larvae	F	3.68848	18.45565	hybrid	NA	NA	SS	NA	SS	NA
27/07/2023	45	5	F19	EC	Larvae	F	3.68848	18.45565	An. gambiae	NA	NA	SS	NA	SS	NA
27/07/2023	45	5	F20	EC	Larvae	F	3.68848	18.45565	An. coluzzii	NA	NA	SS	NA	SS	NA
27/07/2023	45	5	F21	EC	Larvae	F	3.68848	18.45565	An. gambiae	NA	NA	SS	NA	SS	NA
27/07/2023	45	5	F22	EC	Larvae	F	3.68848	18.45565	hybrid	NA	NA	SS	NA	SS	NA
27/07/2023	45	5	F23	EC	Larvae	F	3.68848	18.45565	hybrid	NA	NA	SS	NA	SS	NA
27/07/2023	45	5	F24	EC	Larvae	F	3.68848	18.45565	An. coluzzii	NA	NA	SS	NA	SS	NA
27/07/2023	45	5	M1	EC	Larvae	M	3.68848	18.45565	An. gambiae	NA	NA	SS	NA	SS	NA
27/07/2023	45	5	M2	EC	Larvae	M	3.68848	18.45565	An. gambiae	NA	NA	SS	NA	SS	NA
27/07/2023	45	5	M3	EC	Larvae	M	3.68848	18.45565	An. gambiae	NA	NA	SS	NA	SS	NA
27/07/2023	45	5	M4	EC	Larvae	M	3.68848	18.45565	An. gambiae	NA	NA	SS	NA	SS	NA
27/07/2023	45	5	M5	EC	Larvae	M	3.68848	18.45565	An. gambiae	NA	NA	SS	NA	SS	NA
27/07/2023	45	5	M6	EC	Larvae	M	3.68848	18.45565	An. gambiae	NA	NA	SS	NA	SS	NA
27/07/2023	45	5	M7	EC	Larvae	M	3.68848	18.45565	An. gambiae	NA	NA	RS	NA	SS	NA
27/07/2023	45	5	M8	EC	Larvae	M	3.68848	18.45565	An. gambiae	NA	NA	SS	NA	SS	NA
27/07/2023	45	5	M9	EC	Larvae	M	3.68848	18.45565	An. gambiae	NA	NA	SS	NA	SS	NA
27/07/2023	45	5	M10	EC	Larvae	M	3.68848	18.45565	An. gambiae	NA	NA	SS	NA	SS	NA
27/07/2023	45	5	M11	EC	Larvae	M	3.68848	18.45565	An. gambiae	NA	NA	SS	NA	SS	NA
27/07/2023	45	5	M12	EC	Larvae	M	3.68848	18.45565	An. coluzzii	NA	NA	SS	NA	SS	NA
27/07/2023	45	5	M13	EC	Larvae	M	3.68848	18.45565	An. coluzzii	NA	NA	SS	NA	SS	NA
27/07/2023	45	5	M14	EC	Larvae	M	3.68848	18.45565	An. gambiae	NA	NA	SS	NA	SS	NA
27/07/2023	45	5	M15	EC	Larvae	M	3.68848	18.45565	An. gambiae	NA	NA	SS	NA	SS	NA
27/07/2023	45	5	M16	EC	Larvae	M	3.68848	18.45565	An. gambiae	NA	NA	SS	NA	SS	NA
29/08/2023	50	4	F1	GB	Aspiration	F	4.33439	18.54425	An. coluzzii	yes	No	SS	No	SS	No
29/08/2023	50	4	F2	GB	Aspiration	F	4.33439	18.54425	An. coluzzii	yes	No	SS	No	SS	No
29/08/2023	50	4	F3	GB	Aspiration	F	4.33439	18.54425	An. coluzzii	yes	yes	SS	SS	SS	SS
29/08/2023	50	4	F4	GB	Aspiration	F	4.33439	18.54425	An. coluzzii	yes	No	SS	No	SS	No
29/08/2023	50	4	F5	GB	Aspiration	F	4.33439	18.54425	An. coluzzii	yes	yes	SS	SS	RS	RS
29/08/2023	50	4	F6	GB	Aspiration	F	4.33439	18.54425	An. coluzzii	yes	yes	SS	SS	SS	SS
29/08/2023	50	4	M2	GB	Aspiration	M	4.33439	18.54425	An. coluzzii	No	No	SS	No	SS	No
29/08/2023	50	4	M3	GB	Aspiration	M	4.33439	18.54425	An. coluzzii	No	No	SS	No	SS	No
29/08/2023	50	4	M4	GB	Aspiration	M	4.33439	18.54425	An. coluzzii	No	No	SS	No	SS	No
29/08/2023	50	4	M5	GB	Aspiration	M	4.33439	18.54425	An. gambiae	No	No	SS	No	SS	No
29/08/2023	50	4	M6	GB	Aspiration	M	4.33439	18.54425	An. gambiae	No	No	SS	No	SS	No
13/11/2023	53.64	0.94	M1	GB	Larvae	M	4.33526	18.53839	An. coluzzii	No	No	SS	No	RS	No
13/11/2023	53.64	0.94	M2	GB	Larvae	M	4.33526	18.53839	An. coluzzii	No	No	SS	No	RS	No
13/11/2023	53.64	0.94	M3	GB	Larvae	M	4.33526	18.53839	An. coluzzii	No	No	SS	No	SS	No
13/11/2023	53.64	0.94	M11	GB	Larvae	M	4.33526	18.53839	An. coluzzii	No	No	SS	No	SS	No
13/11/2023	53.64	0.94	M16	GB	Larvae	M	4.33526	18.53839	An. coluzzii	No	No	SS	No	SS	No
13/11/2023	53.64	0.94	M20	GB	Larvae	M	4.33526	18.53839	An. coluzzii	No	No	SS	No	SS	No
13/11/2023	53.64	0.94	F4	GB	Larvae	F	4.33526	18.53839	An. coluzzii	yes	No	SS	No	SS	No
13/11/2023	53.64	0.94	F5	GB	Larvae	F	4.33526	18.53839	An. coluzzii	yes	No	SS	No	RS	No
13/11/2023	53.64	0.94	F6	GB	Larvae	F	4.33526	18.53839	An. coluzzii	yes	No	SS	No	RS	No
13/11/2023	53.64	0.94	F7	GB	Larvae	F	4.33526	18.53839	An. coluzzii	yes	No	SS	No	SS	No
13/11/2023	53.64	0.94	F9	GB	Larvae	F	4.33526	18.53839	An. coluzzii	yes	No	SS	No	RS	No
13/11/2023	53.64	0.94	F10	GB	Larvae	F	4.33526	18.53839	An. gambiae	yes	No	SS	No	SS	No
13/11/2023	53.64	0.94	M5	GB	Larvae	M	4.33174	18.53663	An. gambiae	No	No	SS	No	RS	No
13/11/2023	53.64	0.94	M7	GB	Larvae	M	4.33174	18.53663	An. gambiae	No	No	SS	No	SS	No
13/11/2023	53.64	0.94	M8	GB	Larvae	M	4.33174	18.53663	An. coluzzii	No	No	SS	No	SS	No
13/11/2023	53.64	0.94	M9	GB	Larvae	M	4.33174	18.53663	An. coluzzii	No	No	SS	No	RS	No
13/11/2023	53.64	0.94	M10	GB	Larvae	M	4.33174	18.53663	An. coluzzii	No	No	SS	No	RS	No
13/11/2023	53.64	0.94	M11	GB	Larvae	M	4.33174	18.53663	An. gambiae	No	No	RS	No	SS	No
13/11/2023	53.64	0.94	M12	GB	Larvae	M	4.33174	18.53663	An. coluzzii	No	No	SS	No	SS	No
13/11/2023	53.64	0.94	F2	GB	Larvae	F	4.33174	18.53663	An. coluzzii	yes	No	SS	No	RS	No
13/11/2023	53.64	0.94	F3	GB	Larvae	F	4.33174	18.53663	An. coluzzii	yes	No	SS	No	RS	No
13/11/2023	53.64	0.94	F4	GB	Larvae	F	4.33174	18.53663	An. coluzzii	yes	No	SS	No	SS	No
13/11/2023	53.64	0.94	F6	GB	Larvae	F	4.33174	18.53663	An. gambiae	yes	No	SS	No	SS	No
13/11/2023	53.64	0.94	F7	GB	Larvae	F	4.33174	18.53663	An. gambiae	yes	No	SS	No	SS	No
13/11/2023	53.64	0.94	F8	GB	Larvae	F	4.33174	18.53663	An. gambiae	yes	No	SS	No	SS	No
13/11/2023	53.64	0.94	M4	GB	Larvae	M	4.33439	18.54425	An. coluzzii	No	No	SS	No	RS	No
13/11/2023	53.64	0.94	M6	GB	Larvae	M	4.33439	18.54425	An. coluzzii	No	No	SS	No	RS	No
13/11/2023	53.64	0.94	M8	GB	Larvae	M	4.33439	18.54425	An. coluzzii	No	No	SS	No	SS	No
13/11/2023	53.64	0.94	M9	GB	Larvae	M	4.33439	18.54425	An. coluzzii	No	No	SS	No	SS	No
13/11/2023	53.64	0.94	M10	GB	Larvae	M	4.33439	18.54425	An. coluzzii	No	No	SS	No	SS	No
13/11/2023	53.64	0.94	F1	GB	Larvae	F	4.33439	18.54425	An. coluzzii	yes	No	SS	No	RS	No
13/11/2023	53.64	0.94	F2	GB	Larvae	F	4.33439	18.54425	An. gambiae	yes	No	SS	No	SS	No
13/11/2023	53.64	0.94	F4	GB	Larvae	F	4.33439	18.54425	An. gambiae	yes	No	SS	No	SS	No
13/11/2023	53.64	0.94	F5	GB	Larvae	F	4.33439	18.54425	An. coluzzii	yes	No	SS	No	SS	No
13/11/2023	53.64	0.94	F11	GB	Larvae	F	4.33439	18.54425	An. coluzzii	yes	No	SS	No	SS	No
13/11/2023	53.64	0.94	F13	GB	Larvae	F	4.33439	18.54425	An. coluzzii	yes	No	SS	No	RS	No
24/07/2023	50	0.4	F1	IFB	Larvae	F	3.69727	18.50548	An. coluzzii	No	No	SS	No	SS	No
24/07/2023	50	0.4	F2	IFB	Larvae	F	3.69727	18.50548	hybrid	No	No	SS	No	SS	No
24/07/2023	50	0.4	F3	IFB	Larvae	F	3.69727	18.50548	An. coluzzii	yes	yes	SS	SS	SS	SS
24/07/2023	50	0.4	F4	IFB	Larvae	F	3.69727	18.50548	An. coluzzii	yes	yes	SS	SS	SS	SS
24/07/2023	50	0.4	F5	IFB	Larvae	F	3.69727	18.50548	An. coluzzii	yes	No	SS	No	SS	No
24/07/2023	50	0.4	F6	IFB	Larvae	F	3.69727	18.50548	An. gambiae	yes	yes	SS	SS	SS	SS
24/07/2023	50	0.4	F7	IFB	Larvae	F	3.69727	18.50548	An. gambiae	yes	No	SS	No	SS	No
24/07/2023	50	0.4	F8	IFB	Larvae	F	3.69727	18.50548	An. gambiae	yes	No	RS	No	SS	No
24/07/2023	50	0.4	F9	IFB	Larvae	F	3.69727	18.50548	An. gambiae	yes	No	SS	No	SS	No
24/07/2023	50	0.4	F10	IFB	Larvae	F	3.69727	18.50548	An. gambiae	yes	yes	SS	SS	SS	SS
24/07/2023	50	0.4	F11	IFB	Larvae	F	3.69727	18.50548	An. gambiae	yes	yes	RS	SS	SS	SS
24/07/2023	50	0.4	F12	IFB	Larvae	F	3.69727	18.50548	An. gambiae	yes	No	SS	No	SS	No
24/07/2023	50	0.4	F13	IFB	Larvae	F	3.69727	18.50548	An. coluzzii	yes	yes	SS	SS	SS	SS
24/07/2023	50	0.4	F14	IFB	Larvae	F	3.69727	18.50548	hybrid	yes	yes	SS	SS	SS	SS
24/07/2023	50	0.4	F15	IFB	Larvae	F	3.69727	18.50548	An. coluzzii	yes	yes	SS	SS	SS	SS
24/07/2023	50	0.4	F16	IFB	Larvae	F	3.69727	18.50548	An. coluzzii	yes	yes	SS	SS	SS	SS
24/07/2023	50	0.4	F17	IFB	Larvae	F	3.69727	18.50548	An. gambiae	yes	yes	SS	SS	SS	SS
24/07/2023	50	0.4	F18	IFB	Larvae	F	3.69727	18.50548	An. gambiae	yes	No	SS	No	SS	No
24/07/2023	50	0.4	F19	IFB	Larvae	F	3.69727	18.50548	An. gambiae	yes	No	SS	No	SS	No
24/07/2023	50	0.4	F20	IFB	Larvae	F	3.69727	18.50548	An. gambiae	yes	No	SS	No	SS	No
24/07/2023	50	0.4	F21	IFB	Larvae	F	3.69727	18.50548	hybrid	yes	No	SS	No	SS	No
24/07/2023	50	0.4	F22	IFB	Larvae	F	3.69727	18.50548	hybrid	yes	No	RS	No	SS	No
25/07/2023	50	0.4	F23	IFB	Larvae	F	3.69727	18.50548	An. coluzzii	yes	yes	SS	SS	SS	SS
25/07/2023	50	0.4	F24	IFB	Larvae	F	3.69727	18.50548	An. coluzzii	yes	yes	SS	SS	SS	SS
25/07/2023	50	0.4	F25	IFB	Larvae	F	3.69727	18.50548	An. coluzzii	yes	No	SS	No	SS	No
25/07/2023	50	0.4	F26	IFB	Larvae	F	3.69727	18.50548	An. coluzzii	yes	No	SS	No	SS	No
25/07/2023	50	0.4	F27	IFB	Larvae	F	3.69727	18.50548	An. coluzzii	yes	No	SS	No	SS	No
25/07/2023	50	0.4	F28	IFB	Larvae	F	3.69727	18.50548	An. coluzzii	yes	No	SS	No	SS	No
25/07/2023	50	0.4	F29	IFB	Larvae	F	3.69727	18.50548	An. coluzzii	yes	yes	SS	SS	SS	SS
25/07/2023	50	0.4	F30	IFB	Larvae	F	3.69727	18.50548	hybrid	yes	No	SS	No	SS	No
25/07/2023	50	0.4	F31	IFB	Larvae	F	3.69727	18.50548	hybrid	yes	No	SS	No	SS	No
25/07/2023	50	0.4	F32	IFB	Larvae	F	3.69727	18.50548	An. coluzzii	yes	No	SS	No	SS	No
25/07/2023	50	0.4	F33	IFB	Larvae	F	3.69727	18.50548	An. coluzzii	yes	No	SS	No	SS	No
25/07/2023	50	0.4	F34	IFB	Larvae	F	3.69727	18.50548	An. coluzzii	yes	No	SS	No	SS	No
25/07/2023	50	0.4	F35	IFB	Larvae	F	3.69727	18.50548	An. coluzzii	yes	yes	SS	SS	SS	SS
25/07/2023	50	0.4	F36	IFB	Larvae	F	3.69727	18.50548	An. coluzzii	yes	No	SS	No	SS	No
25/07/2023	50	0.4	F37	IFB	Larvae	F	3.69727	18.50548	hybrid	yes	No	SS	No	SS	No
25/07/2023	50	0.4	F38	IFB	Larvae	F	3.69727	18.50548	An. gambiae	yes	No	SS	No	SS	No
25/07/2023	50	0.4	F39	IFB	Larvae	F	3.69727	18.50548	An. gambiae	yes	No	SS	No	SS	No
25/07/2023	50	0.4	F40	IFB	Larvae	F	3.69727	18.50548	An. gambiae	yes	No	SS	No	SS	No
25/07/2023	50	0.4	F41	IFB	Larvae	F	3.69727	18.50548	An. gambiae	yes	No	SS	No	SS	No
25/07/2023	50	0.4	F42	IFB	Larvae	F	3.69727	18.50548	An. gambiae	yes	No	SS	No	SS	No
25/07/2023	50	0.4	F43	IFB	Larvae	F	3.69727	18.50548	hybrid	yes	No	SS	No	SS	No
25/07/2023	50	0.4	F44	IFB	Larvae	F	3.69727	18.50548	An. gambiae	yes	No	SS	No	SS	No
25/07/2023	50	0.4	F45	IFB	Larvae	F	3.69727	18.50548	An. gambiae	yes	No	SS	No	SS	No
25/07/2023	50	0.4	F46	IFB	Larvae	F	3.69727	18.50548	An. gambiae	yes	No	SS	No	SS	No
25/07/2023	50	0.4	F47	IFB	Larvae	F	3.69727	18.50548	An. gambiae	yes	No	SS	No	SS	No
25/07/2023	50	0.4	F48	IFB	Larvae	F	3.69727	18.50548	An. gambiae	yes	No	SS	No	SS	No
25/07/2023	50	0.4	F49	IFB	Larvae	F	3.69727	18.50548	An. coluzzii	yes	No	SS	No	SS	No
25/07/2023	50	0.4	F50	IFB	Larvae	F	3.69727	18.50548	An. gambiae	yes	No	SS	No	SS	No
25/07/2023	50	0.4	F51	IFB	Larvae	F	3.69727	18.50548	An. gambiae	yes	No	SS	No	SS	No
25/07/2023	50	0.4	F52	IFB	Larvae	F	3.69727	18.50548	An. gambiae	yes	No	SS	No	SS	No
25/07/2023	50	0.4	F53	IFB	Larvae	F	3.69727	18.50548	An. gambiae	yes	No	SS	No	SS	No
25/07/2023	50	0.4	F54	IFB	Larvae	F	3.69727	18.50548	An. gambiae	yes	No	SS	No	SS	No
25/07/2023	50	0.4	F55	IFB	Larvae	F	3.69727	18.50548	An. gambiae	yes	No	SS	No	SS	No
25/07/2023	50	0.4	F56	IFB	Larvae	F	3.69727	18.50548	An. gambiae	yes	No	SS	No	SS	No
25/07/2023	50	0.4	F57	IFB	Larvae	F	3.69727	18.50548	An. gambiae	yes	No	SS	No	SS	No
25/07/2023	50	0.4	F58	IFB	Larvae	F	3.69727	18.50548	An. gambiae	yes	No	SS	No	SS	No
25/07/2023	50	0.4	F59	IFB	Larvae	F	3.69727	18.50548	An. gambiae	yes	No	SS	No	SS	No
25/07/2023	50	0.4	F60	IFB	Larvae	F	3.69727	18.50548	An. gambiae	yes	yes	SS	SS	SS	SS
25/07/2023	50	0.4	F61	IFB	Larvae	F	3.69727	18.50548	An. gambiae	yes	yes	SS	SS	SS	SS
25/07/2023	50	0.4	F62	IFB	Larvae	F	3.69727	18.50548	An. gambiae	yes	No	SS	No	SS	No
25/07/2023	50	0.4	F63	IFB	Larvae	F	3.69727	18.50548	An. gambiae	yes	No	SS	No	RS	No
25/07/2023	50	0.4	F64	IFB	Larvae	F	3.69727	18.50548	An. gambiae	yes	yes	SS	SS	SS	SS
26/07/2023	50	0.4	F65	IFB	Larvae	F	3.69727	18.50548	An. gambiae	yes	yes	SS	SS	SS	SS
26/07/2023	50	0.4	F66	IFB	Larvae	F	3.69727	18.50548	An. gambiae	yes	yes	SS	SS	SS	SS
26/07/2023	50	0.4	F67	IFB	Larvae	F	3.69727	18.50548	An. gambiae	yes	yes	SS	SS	SS	SS
26/07/2023	50	0.4	F68	IFB	Larvae	F	3.69727	18.50548	An. gambiae	yes	yes	SS	SS	SS	SS
26/07/2023	50	0.4	F69	IFB	Larvae	F	3.69727	18.50548	An. coluzzii	yes	yes	SS	SS	SS	SS
26/07/2023	50	0.4	F70	IFB	Larvae	F	3.69727	18.50548	An. coluzzii	yes	yes	SS	SS	SS	SS
26/07/2023	50	0.4	F71	IFB	Larvae	F	3.69727	18.50548	An. coluzzii	yes	No	SS	No	SS	No
26/07/2023	50	0.4	F72	IFB	Larvae	F	3.69727	18.50548	An. gambiae	yes	No	SS	No	SS	No
26/07/2023	50	0.4	F81	IFB	Larvae	F	3.69727	18.50548	An. coluzzii	yes	yes	SS	SS	SS	SS
26/07/2023	50	0.4	F74	IFB	Larvae	F	3.69727	18.50548	An. gambiae	yes	yes	SS	SS	SS	SS
26/07/2023	50	0.4	F75	IFB	Larvae	F	3.69727	18.50548	An. coluzzii	yes	yes	SS	SS	SS	SS
26/07/2023	50	0.4	F76	IFB	Larvae	F	3.69727	18.50548	An. gambiae	yes	No	SS	No	SS	No
26/07/2023	50	0.4	F77	IFB	Larvae	F	3.69727	18.50548	An. gambiae	yes	No	SS	No	SS	No
26/07/2023	50	0.4	F78	IFB	Larvae	F	3.69727	18.50548	An. coluzzii	yes	yes	SS	SS	SS	SS
26/07/2023	50	0.4	F79	IFB	Larvae	F	3.69727	18.50548	An. gambiae	yes	yes	SS	SS	SS	SS
26/07/2023	50	0.4	F80	IFB	Larvae	F	3.69727	18.50548	An. gambiae	yes	yes	RS	RS	SS	SS
26/07/2023	50	0.4	F73	IFB	Larvae	F	3.69727	18.50548	An. gambiae	yes	yes	SS	SS	SS	SS
26/07/2023	50	0.4	F82	IFB	Larvae	F	3.69727	18.50548	An. gambiae	yes	yes	SS	SS	SS	SS
26/07/2023	50	0.4	F83	IFB	Larvae	F	3.69727	18.50548	hybrid	yes	yes	SS	SS	SS	SS
26/07/2023	50	0.4	F84	IFB	Larvae	F	3.69727	18.50548	An. coluzzii	yes	yes	SS	SS	SS	SS
26/07/2023	50	0.4	F85	IFB	Larvae	F	3.69727	18.50548	An. gambiae	yes	yes	SS	SS	SS	SS
26/07/2023	50	0.4	F86	IFB	Larvae	F	3.69727	18.50548	An. gambiae	yes	yes	SS	SS	SS	SS
26/07/2023	50	0.4	F87	IFB	Larvae	F	3.69727	18.50548	An. coluzzii	yes	yes	SS	SS	SS	SS
26/07/2023	50	0.4	F88	IFB	Larvae	F	3.69727	18.50548	An. coluzzii	yes	No	SS	No	SS	No
26/07/2023	50	0.4	F89	IFB	Larvae	F	3.69727	18.50548	An. gambiae	yes	yes	SS	SS	SS	SS
26/07/2023	50	0.4	F90	IFB	Larvae	F	3.69727	18.50548	An. gambiae	yes	No	SS	No	SS	No
26/07/2023	50	0.4	F91	IFB	Larvae	F	3.69727	18.50548	An. gambiae	yes	No	SS	No	SS	No
26/07/2023	50	0.4	F92	IFB	Larvae	F	3.69727	18.50548	An. gambiae	yes	No	SS	No	SS	No
26/07/2023	50	0.4	F93	IFB	Larvae	F	3.69727	18.50548	An. gambiae	yes	yes	SS	SS	SS	SS
26/07/2023	50	0.4	F94	IFB	Larvae	F	3.69727	18.50548	An. coluzzii	yes	No	SS	No	SS	No
26/07/2023	50	0.4	F95	IFB	Larvae	F	3.69727	18.50548	hybrid	yes	yes	SS	SS	SS	SS
26/07/2023	50	0.4	F96	IFB	Larvae	F	3.69727	18.50548	An. coluzzii	yes	yes	SS	SS	RS	RS
26/07/2023	50	0.4	F97	IFB	Larvae	F	3.69727	18.50548	An. gambiae	yes	yes	SS	SS	SS	SS
26/07/2023	50	0.4	F98	IFB	Larvae	F	3.69727	18.50548	An. gambiae	yes	No	RS	No	SS	No
26/07/2023	50	0.4	M1	IFB	Larvae	M	3.69727	18.50548	An. gambiae	No	No	SS	No	SS	No
26/07/2023	50	0.4	M2	IFB	Larvae	M	3.69727	18.50548	An. gambiae	No	No	SS	No	SS	No
26/07/2023	50	0.4	M3	IFB	Larvae	M	3.69727	18.50548	An. gambiae	No	No	SS	No	SS	No
26/07/2023	50	0.4	M4	IFB	Larvae	M	3.69727	18.50548	An. gambiae	No	No	SS	No	SS	No
26/07/2023	50	0.4	M5	IFB	Larvae	M	3.69727	18.50548	An. gambiae	No	No	SS	No	SS	No
26/07/2023	50	0.4	M6	IFB	Larvae	M	3.69727	18.50548	An. coluzzii	No	No	SS	No	SS	No
26/07/2023	50	0.4	M7	IFB	Larvae	M	3.69727	18.50548	hybrid	No	No	SS	No	SS	No
26/07/2023	50	0.4	M8	IFB	Larvae	M	3.69727	18.50548	An. coluzzii	No	No	SS	No	SS	No
26/07/2023	50	0.4	M9	IFB	Larvae	M	3.69727	18.50548	An. coluzzii	No	No	SS	No	SS	No
26/07/2023	50	0.4	M10	IFB	Larvae	M	3.69727	18.50548	An. coluzzii	No	No	RS	No	SS	No
26/07/2023	50	0.4	M11	IFB	Larvae	M	3.69727	18.50548	An. coluzzii	No	No	SS	No	SS	No
26/07/2023	50	0.4	M12	IFB	Larvae	M	3.69727	18.50548	An. gambiae	No	No	SS	No	SS	No
26/07/2023	50	0.4	M13	IFB	Larvae	M	3.69727	18.50548	An. gambiae	No	No	SS	No	SS	No
26/07/2023	50	0.4	M14	IFB	Larvae	M	3.69727	18.50548	An. coluzzii	No	No	SS	No	SS	No
26/07/2023	50	0.4	M15	IFB	Larvae	M	3.69727	18.50548	hybrid	No	No	SS	No	SS	No
26/07/2023	50	0.4	M16	IFB	Larvae	M	3.69727	18.50548	An. coluzzii	No	No	SS	No	SS	No
26/07/2023	50	0.4	M17	IFB	Larvae	M	3.69727	18.50548	An. coluzzii	No	No	SS	No	SS	No
26/07/2023	50	0.4	M18	IFB	Larvae	M	3.69727	18.50548	An. coluzzii	No	No	SS	No	SS	No
26/07/2023	50	0.4	M19	IFB	Larvae	M	3.69727	18.50548	An. coluzzii	No	No	SS	No	SS	No
26/07/2023	50	0.4	M20	IFB	Larvae	M	3.69727	18.50548	An. gambiae	No	No	SS	No	SS	No
26/07/2023	50	0.4	M21	IFB	Larvae	M	3.69727	18.50548	An. gambiae	No	No	SS	No	SS	No
26/07/2023	50	0.4	M22	IFB	Larvae	M	3.69727	18.50548	An. coluzzii	No	No	SS	No	SS	No
26/07/2023	50	0.4	M23	IFB	Larvae	M	3.69727	18.50548	An. coluzzii	No	No	SS	No	SS	No
26/07/2023	50	0.4	M24	IFB	Larvae	M	3.69727	18.50548	An. coluzzii	No	No	SS	No	SS	No
26/07/2023	50	0.4	M25	IFB	Larvae	M	3.69727	18.50548	An. coluzzii	No	No	SS	No	SS	No
26/07/2023	50	0.4	M26	IFB	Larvae	M	3.69727	18.50548	An. coluzzii	No	No	SS	No	SS	No
26/07/2023	50	0.4	M27	IFB	Larvae	M	3.69727	18.50548	An. coluzzii	No	No	SS	No	SS	No
26/07/2023	50	0.4	M28	IFB	Larvae	M	3.69727	18.50548	An. coluzzii	No	No	SS	No	SS	No
26/07/2023	50	0.4	M29	IFB	Larvae	M	3.69727	18.50548	An. gambiae	No	No	SS	No	SS	No
26/07/2023	50	0.4	M30	IFB	Larvae	M	3.69727	18.50548	An. gambiae	No	No	SS	No	SS	No
26/07/2023	50	0.4	M31	IFB	Larvae	M	3.69727	18.50548	An. coluzzii	No	No	SS	No	SS	No
26/07/2023	50	0.4	M32	IFB	Larvae	M	3.69727	18.50548	An. coluzzii	No	No	SS	No	SS	No
26/07/2023	50	0.4	M33	IFB	Larvae	M	3.69727	18.50548	An. gambiae	No	No	SS	No	SS	No
26/07/2023	50	0.4	M34	IFB	Larvae	M	3.69727	18.50548	An. gambiae	No	No	SS	No	SS	No
26/07/2023	50	0.4	M35	IFB	Larvae	M	3.69727	18.50548	An. gambiae	No	No	SS	No	SS	No
26/07/2023	50	0.4	M36	IFB	Larvae	M	3.69727	18.50548	An. gambiae	No	No	SS	No	SS	No
26/07/2023	50	0.4	M37	IFB	Larvae	M	3.69727	18.50548	hybrid	No	No	SS	No	SS	No
26/07/2023	50	0.4	M38	IFB	Larvae	M	3.69727	18.50548	An. gambiae	No	No	SS	No	SS	No
26/07/2023	50	0.4	M39	IFB	Larvae	M	3.69727	18.50548	An. gambiae	No	No	SS	No	SS	No
26/07/2023	50	0.4	M40	IFB	Larvae	M	3.69727	18.50548	An. coluzzii	No	No	SS	No	SS	No
26/07/2023	50	0.4	M41	IFB	Larvae	M	3.69727	18.50548	An. gambiae	No	No	SS	No	SS	No
26/07/2023	50	0.4	M42	IFB	Larvae	M	3.69727	18.50548	An. coluzzii	No	No	SS	No	SS	No
26/07/2023	50	0.4	M43	IFB	Larvae	M	3.69727	18.50548	hybrid	No	No	SS	No	SS	No
26/07/2023	50	0.4	M44	IFB	Larvae	M	3.69727	18.50548	An. gambiae	No	No	SS	No	SS	No
26/07/2023	50	0.4	M45	IFB	Larvae	M	3.69727	18.50548	An. coluzzii	No	No	SS	No	SS	No
26/07/2023	50	0.4	M46	IFB	Larvae	M	3.69727	18.50548	An. coluzzii	No	No	SS	No	SS	No
26/07/2023	50	0.4	M47	IFB	Larvae	M	3.69727	18.50548	hybrid	No	No	SS	No	SS	No
26/07/2023	50	0.4	M48	IFB	Larvae	M	3.69727	18.50548	An. coluzzii	No	No	SS	No	SS	No
26/07/2023	50	0.4	M49	IFB	Larvae	M	3.69727	18.50548	hybrid	No	No	SS	No	SS	No
26/07/2023	50	0.4	M50	IFB	Larvae	M	3.69727	18.50548	An. gambiae	No	No	SS	No	SS	No
26/07/2023	50	0.4	M51	IFB	Larvae	M	3.69727	18.50548	An. coluzzii	No	No	SS	No	SS	No
26/07/2023	50	0.4	M52	IFB	Larvae	M	3.69727	18.50548	An. coluzzii	No	No	SS	No	SS	No
26/07/2023	50	0.4	M53	IFB	Larvae	M	3.69727	18.50548	An. coluzzii	No	No	SS	No	SS	No
26/07/2023	50	0.4	M54	IFB	Larvae	M	3.69727	18.50548	An. coluzzii	No	No	SS	No	SS	No
13/11/2023	72.5	1.4	M3	Kol	Larvae	M	4.33679	18.54998	An. coluzzii	No	No	SS	No	RS	No
14/11/2023	72.5	1.4	M4	Kol	Larvae	M	4.33679	18.54998	An. coluzzii	No	No	SS	No	SS	No
14/11/2023	72.5	1.4	F1	Kol	Larvae	F	4.33679	18.54998	An. coluzzii	yes	No	SS	No	SS	No
27/07/2023	57	3.5	F1	Li	Larvae	F	3.68893	18.44385	An. gambiae	yes	yes	SS	SS	SS	SS
27/07/2023	57	3.5	F2	Li	Larvae	F	3.68893	18.44385	An. gambiae	yes	No	SS	No	SS	No
27/07/2023	57	3.5	F3	Li	Larvae	F	3.68893	18.44385	An. gambiae	yes	yes	SS	SS	SS	SS
27/07/2023	57	3.5	F4	Li	Larvae	F	3.68893	18.44385	An. gambiae	yes	yes	SS	SS	SS	SS
27/07/2023	57	3.5	F5	Li	Larvae	F	3.68893	18.44385	An. gambiae	yes	yes	SS	SS	SS	SS
27/07/2023	57	3.5	F6	Li	Larvae	F	3.68893	18.44385	An. gambiae	yes	No	SS	No	SS	No
27/07/2023	57	3.5	F7	Li	Larvae	F	3.68893	18.44385	An. gambiae	yes	yes	SS	SS	SS	SS
27/07/2023	57	3.5	F8	Li	Larvae	F	3.68893	18.44385	An. gambiae	yes	No	SS	No	SS	No
27/07/2023	57	3.5	F9	Li	Larvae	F	3.68893	18.44385	An. gambiae	yes	No	SS	No	SS	No
27/07/2023	57	3.5	F10	Li	Larvae	F	3.68893	18.44385	An. gambiae	yes	No	SS	No	SS	No
27/07/2023	57	3.5	F11	Li	Larvae	F	3.68893	18.44385	An. gambiae	yes	yes	SS	RS	SS	SS
27/07/2023	57	3.5	F12	Li	Larvae	F	3.68893	18.44385	An. gambiae	yes	No	SS	No	SS	No
27/07/2023	57	3.5	F13	Li	Larvae	F	3.68893	18.44385	An. gambiae	yes	yes	SS	SS	SS	SS
27/07/2023	57	3.5	F14	Li	Larvae	F	3.68893	18.44385	An. gambiae	yes	No	SS	No	SS	No
27/07/2023	57	3.5	F15	Li	Larvae	F	3.68893	18.44385	An. gambiae	yes	yes	SS	SS	SS	SS
27/07/2023	57	3.5	F16	Li	Larvae	F	3.68893	18.44385	An. gambiae	yes	yes	SS	SS	SS	SS
27/07/2023	57	3.5	F17	Li	Larvae	F	3.68893	18.44385	An. gambiae	yes	yes	SS	SS	SS	SS
27/07/2023	57	3.5	F18	Li	Larvae	F	3.68893	18.44385	An. gambiae	yes	yes	SS	SS	SS	SS
27/07/2023	57	3.5	F19	Li	Larvae	F	3.68893	18.44385	An. gambiae	yes	No	SS	No	SS	No
27/07/2023	57	3.5	F20	Li	Larvae	F	3.68893	18.44385	An. gambiae	yes	yes	SS	SS	SS	SS
27/07/2023	57	3.5	F21	Li	Larvae	F	3.68893	18.44385	An. gambiae	yes	yes	SS	SS	SS	SS
27/07/2023	57	3.5	F22	Li	Larvae	F	3.68893	18.44385	hybrid	yes	yes	SS	SS	SS	SS
27/07/2023	57	3.5	F23	Li	Larvae	F	3.68893	18.44385	An. gambiae	yes	No	SS	No	SS	No
27/07/2023	57	3.5	F24	Li	Larvae	F	3.68893	18.44385	An. gambiae	yes	No	SS	No	SS	No
27/07/2023	57	3.5	F25	Li	Larvae	F	3.68893	18.44385	An. coluzzii	yes	yes	SS	SS	SS	SS
27/07/2023	57	3.5	F26	Li	Larvae	F	3.68893	18.44385	An. gambiae	yes	No	SS	No	SS	No
27/07/2023	57	3.5	F27	Li	Larvae	F	3.68893	18.44385	An. gambiae	yes	No	SS	No	SS	No
27/07/2023	57	3.5	F28	Li	Larvae	F	3.68893	18.44385	An. gambiae	yes	No	SS	No	SS	No
27/07/2023	57	3.5	F29	Li	Larvae	F	3.68893	18.44385	An. gambiae	yes	yes	SS	SS	SS	SS
27/07/2023	57	3.5	F30	Li	Larvae	F	3.68893	18.44385	An. gambiae	yes	yes	SS	SS	SS	SS
27/07/2023	57	3.5	F31	Li	Larvae	F	3.68893	18.44385	An. gambiae	yes	yes	SS	SS	SS	SS
27/07/2023	57	3.5	F32	Li	Larvae	F	3.68893	18.44385	An. gambiae	yes	No	SS	No	SS	No
27/07/2023	57	3.5	F33	Li	Larvae	F	3.68893	18.44385	An. gambiae	yes	yes	SS	SS	SS	SS
27/07/2023	57	3.5	F34	Li	Larvae	F	3.68893	18.44385	An. coluzzii	yes	No	SS	No	SS	No
27/07/2023	57	3.5	F35	Li	Larvae	F	3.68893	18.44385	An. gambiae	yes	No	SS	No	SS	No
27/07/2023	57	3.5	F36	Li	Larvae	F	3.68893	18.44385	An. gambiae	yes	yes	SS	SS	SS	SS
27/07/2023	57	3.5	F37	Li	Larvae	F	3.68893	18.44385	An. coluzzii	yes	No	SS	No	SS	No
27/07/2023	57	3.5	F38	Li	Larvae	F	3.68893	18.44385	An. coluzzii	yes	No	SS	No	SS	No
27/07/2023	57	3.5	F39	Li	Larvae	F	3.68893	18.44385	An. gambiae	yes	No	SS	No	SS	No
27/07/2023	57	3.5	F40	Li	Larvae	F	3.68893	18.44385	An. gambiae	yes	No	SS	No	SS	No
27/07/2023	57	3.5	F41	Li	Larvae	F	3.68893	18.44385	An. gambiae	yes	No	SS	No	SS	No
27/07/2023	57	3.5	F42	Li	Larvae	F	3.68893	18.44385	An. coluzzii	yes	yes	SS	SS	SS	SS
27/07/2023	57	3.5	M1	Li	Larvae	M	3.68893	18.44385	An. gambiae	No	No	SS	No	SS	No
27/07/2023	57	3.5	M2	Li	Larvae	M	3.68893	18.44385	An. gambiae	No	No	SS	No	SS	No
27/07/2023	57	3.5	M3	Li	Larvae	M	3.68893	18.44385	An. coluzzii	No	No	SS	No	SS	No
27/07/2023	57	3.5	M4	Li	Larvae	M	3.68893	18.44385	An. gambiae	No	No	SS	No	SS	No
27/07/2023	57	3.5	M5	Li	Larvae	M	3.68893	18.44385	An. gambiae	No	No	SS	No	SS	No
27/07/2023	57	3.5	M6	Li	Larvae	M	3.68893	18.44385	An. gambiae	No	No	SS	No	SS	No
27/07/2023	57	3.5	M7	Li	Larvae	M	3.68893	18.44385	An. gambiae	No	No	SS	No	SS	No
27/07/2023	57	3.5	M8	Li	Larvae	M	3.68893	18.44385	An. gambiae	No	No	SS	No	SS	No
27/07/2023	57	3.5	M9	Li	Larvae	M	3.68893	18.44385	An. gambiae	No	No	SS	No	SS	No
27/07/2023	57	3.5	M10	Li	Larvae	M	3.68893	18.44385	An. gambiae	No	No	SS	No	SS	No
27/07/2023	57	3.5	M11	Li	Larvae	M	3.68893	18.44385	An. gambiae	No	No	RS	No	SS	No
27/07/2023	57	3.5	M12	Li	Larvae	M	3.68893	18.44385	An. gambiae	No	No	SS	No	SS	No
27/07/2023	57	3.5	M13	Li	Larvae	M	3.68893	18.44385	An. gambiae	No	No	SS	No	SS	No
27/07/2023	57	3.5	M14	Li	Larvae	M	3.68893	18.44385	An. gambiae	No	No	SS	No	SS	No
27/07/2023	57	3.5	M15	Li	Larvae	M	3.68893	18.44385	An. coluzzii	No	No	SS	No	SS	No
27/07/2023	57	3.5	M16	Li	Larvae	M	3.68893	18.44385	An. coluzzii	No	No	SS	No	SS	No
27/07/2023	57	3.5	M17	Li	Larvae	M	3.68893	18.44385	An. gambiae	No	No	SS	No	SS	No
27/07/2023	57	3.5	M18	Li	Larvae	M	3.68893	18.44385	An. gambiae	No	No	SS	No	SS	No
27/07/2023	57	3.5	M19	Li	Larvae	M	3.68893	18.44385	An. gambiae	No	No	SS	No	SS	No
27/07/2023	57	3.5	M21	Li	Larvae	M	3.68893	18.44385	An. gambiae	No	No	SS	No	SS	No
27/07/2023	57	3.5	M22	Li	Larvae	M	3.68893	18.44385	An. gambiae	No	No	SS	No	SS	No
27/07/2023	57	3.5	M23	Li	Larvae	M	3.68893	18.44385	An. gambiae	No	No	SS	No	SS	No
27/07/2023	57	3.5	M24	Li	Larvae	M	3.68893	18.44385	An. gambiae	No	No	SS	No	SS	No
27/07/2023	57	3.5	M25	Li	Larvae	M	3.68893	18.44385	An. gambiae	No	No	SS	No	SS	No
27/07/2023	57	3.5	M26	Li	Larvae	M	3.68893	18.44385	An. coluzzii	No	No	SS	No	SS	No
27/07/2023	57	3.5	M27	Li	Larvae	M	3.68893	18.44385	An. gambiae	No	No	SS	No	SS	No
27/07/2023	57	3.5	M28	Li	Larvae	M	3.68893	18.44385	An. gambiae	No	No	SS	No	SS	No
10/11/2023	66	2.5	M5	MBV	Larvae	M	4.35992	18.48225	An. coluzzii	No	No	SS	No	SS	No
10/11/2023	66	2.5	M6	MBV	Larvae	M	4.35992	18.48225	An. gambiae	No	No	SS	No	SS	No
10/11/2023	66	2.5	F4	MBV	Larvae	F	4.35992	18.48225	An. coluzzii	yes	No	SS	No	SS	No
10/11/2023	66	2.5	M1	MBV	Larvae	M	4.35983	18.48216	An. coluzzii	No	No	SS	No	SS	No
10/11/2023	66	2.5	F2	MBV	Larvae	F	4.35983	18.48216	An. gambiae	yes	No	RS	No	SS	No
10/11/2023	66	2.5	M1	MBV	Larvae	M	4.35976	18.48218	An. coluzzii	No	No	SS	No	SS	No
10/11/2023	66	2.5	M2	MBV	Larvae	M	4.35976	18.48218	An. coluzzii	No	No	SS	No	SS	No
10/11/2023	66	2.5	M7	MBV	Larvae	M	4.35976	18.48218	An. coluzzii	No	No	SS	No	SS	No
10/11/2023	66	2.5	M8	MBV	Larvae	M	4.35976	18.48218	An. coluzzii	No	No	SS	No	RS	No
10/11/2023	66	2.5	M9	MBV	Larvae	M	4.35976	18.48218	An. coluzzii	No	No	SS	No	SS	No
10/11/2023	66	2.5	F5	MBV	Larvae	F	4.35976	18.48218	An. coluzzii	yes	No	SS	No	RS	No
10/11/2023	66	2.5	F6	MBV	Larvae	F	4.35976	18.48218	An. coluzzii	yes	No	RS	No	SS	No
10/11/2023	66	2.5	M1	MBV	Larvae	M	4.35935	18.48294	An. gambiae	No	No	SS	No	SS	No
10/11/2023	66	2.5	M2	MBV	Larvae	M	4.35583	18.48488	An. coluzzii	No	No	SS	No	SS	No
10/11/2023	66	2.5	M3	MBV	Larvae	M	4.35583	18.48488	An. coluzzii	No	No	SS	No	SS	No
10/11/2023	66	2.5	F4	MBV	Larvae	F	4.35583	18.48488	An. coluzzii	yes	No	SS	No	SS	No
13/11/2023	71	2.4	M2	MR	Larvae	M	4.32433	18.53912	An. coluzzii	No	No	SS	No	SS	No
13/11/2023	71	2.4	M6	MR	Larvae	M	4.32476	18.53977	An. coluzzii	No	No	SS	No	SS	No
13/11/2023	71	2.4	M7	MR	Larvae	M	4.32476	18.53977	An. coluzzii	No	No	SS	No	RS	No
13/11/2023	71	2.4	M8	MR	Larvae	M	4.32476	18.53977	An. coluzzii	No	No	SS	No	RS	No
13/11/2023	71	2.4	M9	MR	Larvae	M	4.32476	18.53977	An. gambiae	No	No	SS	No	RS	No
13/11/2023	71	2.4	M10	MR	Larvae	M	4.32476	18.53977	An. coluzzii	No	No	SS	No	RS	No
13/11/2023	71	2.4	M20	MR	Larvae	M	4.32476	18.53977	An. coluzzii	No	No	SS	No	SS	No
13/11/2023	71	2.4	M26	MR	Larvae	M	4.32476	18.53977	An. coluzzii	No	No	SS	No	SS	No
13/11/2023	71	2.4	M28	MR	Larvae	M	4.32476	18.53977	An. coluzzii	No	No	SS	No	RS	No
13/11/2023	71	2.4	M29	MR	Larvae	M	4.32476	18.53977	An. coluzzii	No	No	SS	No	RS	No
13/11/2023	71	2.4	M32	MR	Larvae	M	4.32476	18.53977	An. coluzzii	No	No	SS	No	SS	No
13/11/2023	71	2.4	M33	MR	Larvae	M	4.32476	18.53977	An. coluzzii	No	No	SS	No	SS	No
13/11/2023	71	2.4	F1	MR	Larvae	F	4.32476	18.53977	An. coluzzii	yes	No	SS	No	SS	No
13/11/2023	71	2.4	F2	MR	Larvae	F	4.32476	18.53977	An. coluzzii	yes	No	SS	No	RS	No
13/11/2023	71	2.4	F3	MR	Larvae	F	4.32476	18.53977	An. coluzzii	yes	No	SS	No	RS	No
13/11/2023	71	2.4	F5	MR	Larvae	F	4.32476	18.53977	An. coluzzii	yes	No	SS	No	RS	No
13/11/2023	71	2.4	F11	MR	Larvae	F	4.32476	18.53977	An. coluzzii	yes	No	SS	No	SS	No
13/11/2023	71	2.4	M1	MR	Larvae	M	4.32472	18.53975	An. coluzzii	No	No	SS	No	RS	No
13/11/2023	71	2.4	M2	MR	Larvae	M	4.32472	18.53975	An. coluzzii	No	No	SS	No	SS	No
13/11/2023	71	2.4	M3	MR	Larvae	M	4.32472	18.53975	An. coluzzii	No	No	SS	No	SS	No
13/11/2023	71	2.4	F4	MR	Larvae	F	4.32472	18.53975	An. coluzzii	yes	No	SS	No	SS	No
19/08/2023	55	5	F1	OU	Aspiration	F	4.36329	18.63472	An. gambiae	yes	No	SS	No	SS	No
19/08/2023	55	5	F2	OU	Aspiration	F	4.36329	18.63472	An. gambiae	yes	No	SS	No	SS	No
19/08/2023	55	5	F3	OU	Aspiration	F	4.36329	18.63472	An. gambiae	yes	No	SS	No	SS	No
19/08/2023	55	5	F4	OU	Aspiration	F	4.36329	18.63472	An. gambiae	yes	No	SS	No	SS	No
19/08/2023	55	5	F5	OU	Aspiration	F	4.36329	18.63472	hybrid	yes	No	SS	No	SS	No
19/08/2023	55	5	F6	OU	Aspiration	F	4.36329	18.63472	An. gambiae	yes	No	SS	No	SS	No
19/08/2023	55	5	F7	OU	Aspiration	F	4.36329	18.63472	An. gambiae	yes	No	SS	No	SS	No
19/08/2023	55	5	F8	OU	Aspiration	F	4.36329	18.63472	An. gambiae	yes	No	SS	No	SS	No
19/08/2023	55	5	F9	OU	Aspiration	F	4.36329	18.63472	An. gambiae	yes	No	SS	No	SS	No
19/08/2023	55	5	F10	OU	Aspiration	F	4.36329	18.63472	An. gambiae	yes	No	SS	No	SS	No
19/08/2023	55	5	F11	OU	Aspiration	F	4.36329	18.63472	hybrid	yes	yes	SS	SS	SS	SS
19/08/2023	55	5	F12	OU	Aspiration	F	4.36329	18.63472	An. gambiae	yes	No	SS	No	SS	No
19/08/2023	55	5	F13	OU	Aspiration	F	4.36329	18.63472	An. gambiae	yes	yes	SS	SS	SS	SS
21/08/2023	55	5	F14	OU	Aspiration	F	4.36329	18.63472	An. gambiae	yes	No	SS	No	SS	No
21/08/2023	55	5	F15	OU	Aspiration	F	4.36329	18.63472	hybrid	yes	yes	SS	SS	SS	SS
21/08/2023	55	5	F16	OU	Aspiration	F	4.36329	18.63472	An. gambiae	yes	yes	SS	SS	SS	SS
21/08/2023	55	5	F17	OU	Aspiration	F	4.36329	18.63472	hybrid	yes	No	SS	No	SS	No
21/08/2023	55	5	F18	OU	Aspiration	F	4.36329	18.63472	hybrid	yes	yes	SS	SS	SS	SS
21/08/2023	55	5	F19	OU	Aspiration	F	4.36329	18.63472	hybrid	yes	yes	SS	SS	SS	SS
21/08/2023	55	5	F20	OU	Aspiration	F	4.36329	18.63472	hybrid	yes	yes	SS	SS	SS	SS
21/08/2023	55	5	F21	OU	Aspiration	F	4.36329	18.63472	hybrid	yes	yes	SS	SS	SS	SS
21/08/2023	55	5	F22	OU	Aspiration	F	4.36329	18.63472	An. gambiae	yes	yes	RS	SS	SS	SS
21/08/2023	55	5	F23	OU	Aspiration	F	4.36329	18.63472	An. gambiae	yes	yes	SS	SS	SS	SS
21/08/2023	55	5	F24	OU	Aspiration	F	4.36329	18.63472	An. gambiae	yes	yes	SS	SS	SS	SS
21/08/2023	55	5	F25	OU	Aspiration	F	4.36329	18.63472	An. gambiae	yes	yes	SS	SS	SS	SS
21/08/2023	55	5	F26	OU	Aspiration	F	4.36329	18.63472	An. gambiae	yes	yes	RS	SS	SS	SS
21/08/2023	55	5	F27	OU	Aspiration	F	4.36329	18.63472	An. gambiae	yes	yes	SS	SS	SS	SS
21/08/2023	55	5	F28	OU	Aspiration	F	4.36329	18.63472	An. gambiae	yes	yes	SS	SS	RS	RS
21/08/2023	55	5	F29	OU	Aspiration	F	4.36329	18.63472	An. gambiae	yes	yes	SS	SS	SS	SS
21/08/2023	55	5	F30	OU	Aspiration	F	4.36329	18.63472	An. gambiae	yes	No	SS	No	SS	No
21/08/2023	55	5	F31	OU	Aspiration	F	4.36329	18.63472	An. gambiae	yes	No	SS	No	SS	No
21/08/2023	55	5	F32	OU	Aspiration	F	4.36329	18.63472	An. gambiae	yes	yes	SS	SS	RS	RS
21/08/2023	55	5	F33	OU	Aspiration	F	4.36329	18.63472	An. gambiae	yes	yes	SS	SS	RS	RS
30/08/2023	53	3.5	F1	PK10	Aspiration	F	4.32495	18.43495	An. gambiae	yes	No	SS	No	SS	No
30/08/2023	53	3.5	F2	PK10	Aspiration	F	4.32495	18.43495	An. coluzzii	yes	yes	SS	SS	SS	SS
30/08/2023	53	3.5	F3	PK10	Aspiration	F	4.32495	18.43495	An. gambiae	yes	No	SS	No	SS	No
30/08/2023	53	3.5	F4	PK10	Aspiration	F	4.32495	18.43495	An. gambiae	yes	No	SS	No	SS	No
30/08/2023	53	3.5	F5	PK10	Aspiration	F	4.32495	18.43495	An. gambiae	yes	yes	SS	SS	SS	SS
29/08/2023	46	3	F1	PK6	Aspiration	F	3.73977	18.43428	An. gambiae	yes	yes	SS	SS	SS	SS
29/08/2023	46	3	F2	PK6	Aspiration	F	3.73977	18.43428	An. coluzzii	yes	yes	SS	SS	SS	SS
29/08/2023	46	3	F3	PK6	Aspiration	F	3.73977	18.43428	An. gambiae	yes	No	SS	No	SS	No
29/08/2023	46	3	F4	PK6	Aspiration	F	3.73977	18.43428	An. coluzzii	yes	No	SS	No	SS	No
29/08/2023	46	3	F5	PK6	Aspiration	F	3.73977	18.43428	An. coluzzii	yes	yes	SS	SS	SS	SS
29/08/2023	46	3	F6	PK6	Aspiration	F	3.73977	18.43428	An. coluzzii	yes	yes	SS	SS	SS	SS
29/08/2023	46	3	F7	PK6	Aspiration	F	3.73977	18.43428	An. coluzzii	yes	No	SS	No	SS	No
29/08/2023	46	3	F8	PK6	Aspiration	F	3.73977	18.43428	An. coluzzii	yes	yes	SS	SS	SS	SS
29/08/2023	46	3	F9	PK6	Aspiration	F	3.73977	18.43428	An. coluzzii	yes	yes	SS	RS	SS	SS
29/08/2023	46	3	F10	PK6	Aspiration	F	3.73977	18.43428	An. coluzzii	yes	No	SS	No	SS	No
29/08/2023	46	3	F11	PK6	Aspiration	F	3.73977	18.43428	An. gambiae	yes	yes	SS	RS	SS	SS
29/08/2023	46	3	F12	PK6	Aspiration	F	3.73977	18.43428	An. coluzzii	yes	yes	SS	SS	SS	SS
29/08/2023	46	3	F13	PK6	Aspiration	F	3.73977	18.43428	An. coluzzii	yes	yes	SS	SS	SS	SS
29/08/2023	46	3	F15	PK6	Aspiration	F	3.73977	18.43428	An. gambiae	yes	No	SS	No	SS	No
29/08/2023	46	3	F16	PK6	Aspiration	F	3.73977	18.43428	An. coluzzii	yes	yes	SS	SS	SS	SS
29/08/2023	46	3	F17	PK6	Aspiration	F	3.73977	18.43428	An. coluzzii	yes	yes	SS	SS	SS	SS
29/08/2023	46	3	F18	PK6	Aspiration	F	3.73977	18.43428	An. gambiae	yes	yes	SS	RS	SS	SS
29/08/2023	46	3	F19	PK6	Aspiration	F	3.73977	18.43428	An. gambiae	yes	yes	SS	SS	SS	SS
29/08/2023	46	3	F20	PK6	Aspiration	F	3.73977	18.43428	An. gambiae	yes	No	SS	No	SS	No
29/08/2023	46	3	F21	PK6	Aspiration	F	3.73977	18.43428	An. coluzzii	yes	yes	SS	SS	SS	SS
29/08/2023	46	3	F22	PK6	Aspiration	F	3.73977	18.43428	An. coluzzii	yes	yes	SS	SS	SS	SS
29/08/2023	46	3	F23	PK6	Aspiration	F	3.73977	18.43428	An. coluzzii	yes	No	SS	No	SS	No
29/08/2023	46	3	F24	PK6	Aspiration	F	3.73977	18.43428	An. gambiae	yes	No	RS	No	SS	No
29/08/2023	46	3	F25	PK6	Aspiration	F	3.73977	18.43428	An. gambiae	yes	No	SS	No	SS	No
30/08/2023	46	3	F30	PK6	Aspiration	F	3.73977	18.43428	An. gambiae	yes	No	SS	No	SS	No
30/08/2023	46	3	F31	PK6	Aspiration	F	3.73977	18.43428	An. gambiae	yes	yes	SS	RS	SS	SS
30/08/2023	46	3	F32	PK6	Aspiration	F	3.73977	18.43428	An. gambiae	yes	yes	SS	SS	SS	SS
30/08/2023	46	3	F33	PK6	Aspiration	F	3.73977	18.43428	An. gambiae	yes	yes	SS	SS	SS	SS
30/08/2023	46	3	F34	PK6	Aspiration	F	3.73977	18.43428	An. gambiae	yes	yes	SS	SS	SS	SS
30/08/2023	46	3	F35	PK6	Aspiration	F	3.73977	18.43428	An. gambiae	yes	yes	SS	SS	SS	SS
30/08/2023	46	3	F36	PK6	Aspiration	F	3.73977	18.43428	An. coluzzii	yes	No	SS	No	SS	No
30/08/2023	46	3	F37	PK6	Aspiration	F	3.73977	18.43428	An. gambiae	yes	No	SS	No	SS	No
30/08/2023	46	3	F38	PK6	Aspiration	F	3.73977	18.43428	An. coluzzii	yes	yes	SS	SS	SS	SS
30/08/2023	46	3	F39	PK6	Aspiration	F	3.73977	18.43428	An. gambiae	yes	yes	SS	SS	SS	SS
30/08/2023	46	3	F40	PK6	Aspiration	F	3.73977	18.43428	An. gambiae	yes	yes	SS	SS	SS	SS
30/08/2023	46	3	F41	PK6	Aspiration	F	3.73977	18.43428	An. coluzzii	yes	yes	SS	SS	SS	SS
30/08/2023	46	3	F42	PK6	Aspiration	F	3.73977	18.43428	An. gambiae	yes	yes	SS	SS	SS	SS
30/08/2023	46	3	F43	PK6	Aspiration	F	3.73977	18.43428	An. coluzzii	yes	yes	SS	SS	SS	SS
30/08/2023	46	3	F44	PK6	Aspiration	F	3.73977	18.43428	An. gambiae	yes	yes	SS	SS	SS	SS
30/08/2023	46	3	F45	PK6	Aspiration	F	3.73977	18.43428	An. gambiae	yes	no	SS	No	SS	No
30/08/2023	46	3	F46	PK6	Aspiration	F	3.73977	18.43428	An. coluzzii	yes	yes	SS	SS	SS	SS
30/08/2023	46	3	F47	PK6	Aspiration	F	3.73977	18.43428	An. gambiae	yes	yes	SS	SS	SS	SS
30/08/2023	46	3	F48	PK6	Aspiration	F	3.73977	18.43428	An. coluzzii	yes	yes	SS	SS	SS	SS
30/08/2023	46	3	F49	PK6	Aspiration	F	3.73977	18.43428	An. gambiae	yes	yes	SS	SS	SS	SS
30/08/2023	46	3	F50	PK6	Aspiration	F	3.73977	18.43428	An. coluzzii	yes	yes	RS	RS	SS	SS
30/08/2023	46	3	F51	PK6	Aspiration	F	3.73977	18.43428	An. gambiae	yes	yes	SS	No	SS	No
30/08/2023	46	3	F52	PK6	Aspiration	F	3.73977	18.43428	An. gambiae	yes	yes	SS	SS	SS	SS
30/08/2023	46	3	F53	PK6	Aspiration	F	3.73977	18.43428	hybrid	yes	yes	SS	SS	SS	SS
30/08/2023	46	3	F54	PK6	Aspiration	F	3.73977	18.43428	An. gambiae	yes	No	SS	No	SS	No
30/08/2023	46	3	F55	PK6	Aspiration	F	3.73977	18.43428	An. coluzzii	yes	yes	SS	SS	SS	SS
30/08/2023	46	3	F56	PK6	Aspiration	F	3.73977	18.43428	An. gambiae	yes	yes	SS	RS	SS	SS
30/08/2023	46	3	F57	PK6	Aspiration	F	3.73977	18.43428	An. gambiae	yes	yes	SS	SS	SS	SS
30/08/2023	46	3	F58	PK6	Aspiration	F	3.73977	18.43428	An. gambiae	yes	yes	SS	SS	SS	SS
30/08/2023	46	3	F59	PK6	Aspiration	F	3.73977	18.43428	An. coluzzii	yes	yes	SS	SS	SS	SS
