## Supplementary Table 4 for "An auditory advantage of *Rdl*-resistant mosquitoes may promote its persistence in urban environments"

### Sheet: Sheet1
Freq hZ	R1	R2	R3	Mean (dB SPL)	SEM
100	45.6	45	44.6	45.0667	0.290593
200	54	54.2	54.2	54.1333	0.0666667
300	66	66	66	66	0
400	75.6	75.4	75.4	75.4667	0.0666667
500	78.3	76.6	76.7	77.2	0.550757
600	79.9	80.1	81	80.3333	0.338296
700	83.1	83.1	82.8	83	0.1
800	83.3	83.1	83.1	83.1667	0.0666667
900	83.3	83.4	83.3	83.3333	0.0333333
